# Cell-type-resolved somatic mosaicism reveals clonal dynamics of the human forebrain

**DOI:** 10.1101/2023.10.24.563814

**Authors:** Changuk Chung, Xiaoxu Yang, Robert F. Hevner, Katie Kennedy, Keng Ioi Vong, Yang Liu, Arzoo Patel, Rahul Nedunuri, Scott T. Barton, Chelsea Barrows, Valentina Stanley, Swapnil Mittal, Martin W. Breuss, Johannes C. M. Schlachetzki, Joseph G. Gleeson

**Affiliations:** Department of Neurosciences, University of California San Diego, La Jolla, CA, 92037, USA; Rady Children’s Institute for Genomic Medicine, San Diego, CA, 92123, USA; Department of Human Genetics, University of Utah, Salt Lake City, UT, 84112, USA; Sanford Consortium for Regenerative Medicine, La Jolla, CA, 92037, USA; Department of Pathology, UC San Diego School of Medicine, University of California, San Diego, La Jolla, CA, 92037, USA; BioSkryb Genomics, Inc., Durham, NC; Division of Medical Education, School of Medicine, University of California, San Diego, La Jolla, CA, 92037, USA; Department of Pediatrics, Section of Clinical Genetics and Metabolism, University of Colorado Aurora, CO, 80045, USA; Department of Cellular and Molecular Medicine, University of California, San Diego, La Jolla, CA, USA

**Keywords:** brain mosaicism, clonal dynamics, whole-genome sequencing, cell type, lineage, inhibitory neurons, somatic, migration

## Abstract

Debate remains around anatomic origins of specific brain cell subtypes and lineage relationships within the human forebrain. Thus, direct observation in the mature human brain is critical for a complete understanding of the structural organization and cellular origins. Here, we utilize brain mosaic variation within specific cell types as distinct indicators for clonal dynamics, denoted as cell-type-specific Mosaic Variant Barcode Analysis. From four hemispheres from two different human neurotypical donors, we identified 287 and 780 mosaic variants (MVs), respectively that were used to deconvolve clonal dynamics. Clonal spread and allelic fractions within the brain reveal that local hippocampal excitatory neurons are more lineage-restricted compared with resident neocortical excitatory neurons or resident basal ganglia GABAergic inhibitory neurons. Furthermore, simultaneous genome-transcriptome analysis at both a cell-type-specific and single-cell level suggests a dorsal neocortical origin for a subgroup of DLX1^+^ inhibitory neurons that disperse radially from an origin shared with excitatory neurons. Finally, the distribution of MVs across 17 locations within one parietal lobe reveals restrictions of clonal spread in the anterior-posterior axis precedes that of the dorsal-ventral axis for both excitatory and inhibitory neurons. Thus cell-type resolved somatic mosaicism can uncover lineage relationships governing the development of the human forebrain.
