## Supplementary Data 1 for "Cell-type-resolved somatic mosaicism reveals clonal dynamics of the human forebrain"

### Sheet: Legend
Column name	Detail	Description
ID		Sample ID
Hemisphere	R	Right
	L	Left
Region	T	Tempral cortex
	Cb	Cerebellum
	NA	Heart samples which were not analyzed in this study
	Cau	Caudate
	Amg	Amygdala
	GP	Globus pallidus
	Put	Putamen
	Hip	Hippocampus
	Thal	Thalamus
	CA1	Hippocampal CA1
	CA3	Hippocampal CA3
	DG	Dentate Gyrus
	Sub	Subiculum
	Ins	Insular cortex
	F	Frontal cortex
	O	Occipital cortex
	P	Parietal cortex
	PF	Prefrontal cortex
	EC	Entorhinal cortex
	T	Tempral cortex
	Clo	Claustrum
	Olf	Olfactory bulb
	CC	Cingulate cortex
	mO	medial occipital cortex
	LV15, RV10, LA10, RA9, AO	Part of the heart (not covered in this study)
	Liver	Liver
	Adrenal	Adrenal
	Skin	Skin
Punch		Identification number for biopsied punches within same regions.
Cell_Type	Bulk	unsorted sample
	Cardiomyocyte	Cardiomyocyte (not studied in this manuscript)
	COUPTF2	COUPTFII+ nuclei
	DLX1	DLX1+ nuclei
	DARPP32M-NeuNP	DARPP32- and NeuN+ nuclei (non-mediums piny neurons)
	DARPP32P-NeuNP	DARPP32+ and NeuN+ nuclei (mediums piny neurons)
	TBR1	TBR1+ nuclei
	NeuN	NeuN+ nuclei
	LHX2	LHX2+ nuclei
	Olig2	Oligo2+ nuclei
	PU1	PU.1+ nuclei
Location	C	Center
	P	Posterior
	V	Ventral
	A	Anteior
	D	Dorsal
	NEAR_P	posterior punch near center
	NEAR_A	anteior punch near center
	NEAR_V	ventral punch near center
	NEAR_D	dorsal punch near center
	NEAR_AV	anteior punch ventral near center
	NEAR_PV	posterior punch ventral near center
	NEAR_AD	anteior dorsal punch ventral near center
	NEAR_PD	posterior dorsal punch ventral near center
	FAR_V	ventral punch ventral far from center
	FAR_D	dorsal punch ventral far from center
	FAR_AD	anteior dorsal punch ventral far from center
	FAR_A	anteior punch ventral far from center
	FAR_AV	anteior ventral punch ventral far from center
	FAR_P	posterior punch ventral far from center
	FAR_PD	posterior dorsal punch ventral far from center
	FAR_PV	posterior ventral punch ventral far from center
AntPost	Post	Posterior punch near center
	Ant	Anteior punch near center
DorVen	Dor	Dorsal punch near center
	Ven	Ventral punch near center
Organ	CTX	Cortex
	CB	Cerebellum
	Heart or HEART	Heart
	Kidney or KIDNEY	Kidney
	BG	Basal Ganglia
	AMG	Amygdala
	HIP	Hippocampus
	THAL	Thalamus
	SUB	Subiculum
	Liver or LIVER	Liver
	CLO	Claustrum
	POA	Preoptic area
	OLF	Olfactory bulb
	SKIN	Skin
	ADRENAL	Adrenal
	JGG	Blood sample from a control individual
Bulk_main	1	Samples used for WGS and TA-seq
	0	Samples used for only TA-seq
Sort_main	1	Samples used for Fig. 3 and Extended Data Fig. 7
	0	Samples not used for Fig. 3 and Extended Data Fig. 7
CTX_BG_HIP_relationship	1	Samples used for Fig. 2 and Extended Data Fig. 6
	0	Samples used for Fig. 2 and Extended Data Fig. 6
Note	LARGE	cortical DNA samples extracted from a whole remaining lobe
	SMALL	cortical DNA samples extracted from small 8 mm punches
	LOW_INPUT	Low nulcei number for DNA extraction.

### Sheet: ID01
ID	Hemisphere	Region	Punch	Cell_Type	Location	AntPost	DorVen	Organ	Bulk_main	Sort_main	CTX_BG_HIP_relationship	Note
7614-B-L-T	L	T	NA	Bulk	NA	Post	Ven	CTX	1	0	0	LARGE
7614-cerebellum-141	NA	Cb	141	Bulk	NA	NA	NA	CB	1	0	0	SMALL
7614-C-R-2	R	Cb	2	Bulk	NA	NA	NA	CB	1	0	0	SMALL
7614-C-R-3	R	Cb	3	Bulk	NA	NA	NA	CB	1	0	0	SMALL
7614-Heart-APX-bulk	NA	NA	NA	Bulk	NA	NA	NA	Heart	0	0	0	NA
7614-Heart-ART-1-bulk	NA	NA	1	Bulk	NA	NA	NA	Heart	0	0	0	NA
7614-Heart-ART-2-bulk	NA	NA	2	Bulk	NA	NA	NA	Heart	0	0	0	NA
7614-Heart-ART-3-bulk	NA	NA	3	Bulk	NA	NA	NA	Heart	0	0	0	NA
7614-Heart-IVS-1-bulk	NA	NA	1	Bulk	NA	NA	NA	Heart	0	0	0	NA
7614-Heart-IVS-1-sorted-cardimyocyte	NA	NA	1	Cardiomyocyte	NA	NA	NA	Heart	0	0	0	NA
7614-Heart-IVS-2-bulk	NA	NA	2	Bulk	NA	NA	NA	Heart	0	0	0	NA
7614-Heart-IVS-2-sorted-cardimyocyte	NA	NA	2	Cardiomyocyte	NA	NA	NA	Heart	0	0	0	NA
7614-Heart-IVS-3-bulk	NA	NA	3	Bulk	NA	NA	NA	Heart	0	0	0	NA
7614-Heart-IVS-3-sorted-cardimyocyte	NA	NA	3	Cardiomyocyte	NA	NA	NA	Heart	0	0	0	NA
7614-Heart-IVSB-1-bulk	NA	NA	1	Bulk	NA	NA	NA	Heart	0	0	0	NA
7614-Heart-IVSB-1-sorted-cardimyocyte	NA	NA	1	Cardiomyocyte	NA	NA	NA	Heart	0	0	0	NA
7614-Heart-IVSB-2-bulk	NA	NA	2	Bulk	NA	NA	NA	Heart	0	0	0	NA
7614-Heart-IVSB-2-sorted-cardimyocyte	NA	NA	2	Cardiomyocyte	NA	NA	NA	Heart	0	0	0	NA
7614-Heart-IVSB-3-bulk	NA	NA	3	Bulk	NA	NA	NA	Heart	0	0	0	NA
7614-Heart-IVSB-3-sorted-cardimyocyte	NA	NA	3	Cardiomyocyte	NA	NA	NA	Heart	0	0	0	NA
7614-Heart-LA-1-bulk	NA	NA	1	Bulk	NA	NA	NA	Heart	0	0	0	NA
7614-Heart-LA-1-sorted-cardimyocyte	NA	NA	1	Cardiomyocyte	NA	NA	NA	Heart	0	0	0	NA
7614-Heart-LA-2-bulk	NA	NA	2	Bulk	NA	NA	NA	Heart	0	0	0	NA
7614-Heart-LA-2-sorted-cardimyocyte	NA	NA	2	Cardiomyocyte	NA	NA	NA	Heart	0	0	0	NA
7614-Heart-LA-3-bulk	NA	NA	3	Bulk	NA	NA	NA	Heart	0	0	0	NA
7614-Heart-LA-3-sorted-cardimyocyte	NA	NA	3	Cardiomyocyte	NA	NA	NA	Heart	0	0	0	NA
7614-Heart-LA-4-bulk	NA	NA	4	Bulk	NA	NA	NA	Heart	0	0	0	NA
7614-Heart-LA-4-sorted-cardimyocyte	NA	NA	4	Cardiomyocyte	NA	NA	NA	Heart	0	0	0	NA
7614-Heart-LA-5-bulk	NA	NA	5	Bulk	NA	NA	NA	Heart	0	0	0	NA
7614-Heart-LA-5-sorted-cardimyocyte	NA	NA	5	Cardiomyocyte	NA	NA	NA	Heart	0	0	0	NA
7614-Heart-LA-6-bulk	NA	NA	6	Bulk	NA	NA	NA	Heart	0	0	0	NA
7614-Heart-LA-6-sorted-cardimyocyte	NA	NA	6	Cardiomyocyte	NA	NA	NA	Heart	0	0	0	NA
7614-Heart-LAA-bulk	NA	NA	NA	Bulk	NA	NA	NA	Heart	0	0	0	NA
7614-Heart-LAA-sorted-cardimyocyte	NA	NA	NA	Cardiomyocyte	NA	NA	NA	Heart	0	0	0	NA
7614-Heart-LPA-1-bulk	NA	NA	1	Bulk	NA	NA	NA	Heart	0	0	0	NA
7614-Heart-LPA-2-bulk	NA	NA	2	Bulk	NA	NA	NA	Heart	0	0	0	NA
7614-Heart-LV-10-bulk	NA	NA	10	Bulk	NA	NA	NA	Heart	0	0	0	NA
7614-Heart-LV-10-sorted-cardimyocyte	NA	NA	10	Cardiomyocyte	NA	NA	NA	Heart	0	0	0	NA
7614-Heart-LV-1-bulk	NA	NA	1	Bulk	NA	NA	NA	Heart	0	0	0	NA
7614-Heart-LV-1-sorted-cardimyocyte	NA	NA	1	Cardiomyocyte	NA	NA	NA	Heart	0	0	0	NA
7614-Heart-LV-2-bulk	NA	NA	2	Bulk	NA	NA	NA	Heart	0	0	0	NA
7614-Heart-LV-2-sorted-cardimyocyte	NA	NA	2	Cardiomyocyte	NA	NA	NA	Heart	0	0	0	NA
7614-Heart-LV-3-bulk	NA	NA	3	Bulk	NA	NA	NA	Heart	0	0	0	NA
7614-Heart-LV-3-sorted-cardimyocyte	NA	NA	3	Cardiomyocyte	NA	NA	NA	Heart	0	0	0	NA
7614-Heart-LV-4-bulk	NA	NA	4	Bulk	NA	NA	NA	Heart	0	0	0	NA
7614-Heart-LV-4-sorted-cardimyocyte	NA	NA	4	Cardiomyocyte	NA	NA	NA	Heart	0	0	0	NA
7614-Heart-LV-5-bulk	NA	NA	5	Bulk	NA	NA	NA	Heart	0	0	0	NA
7614-Heart-LV-5-sorted-cardimyocyte	NA	NA	5	Cardiomyocyte	NA	NA	NA	Heart	0	0	0	NA
7614-Heart-LV-6-bulk	NA	NA	6	Bulk	NA	NA	NA	Heart	0	0	0	NA
7614-Heart-LV-6-sorted-cardimyocyte	NA	NA	6	Cardiomyocyte	NA	NA	NA	Heart	0	0	0	NA
7614-Heart-LV-7-bulk	NA	NA	7	Bulk	NA	NA	NA	Heart	0	0	0	NA
7614-Heart-LV-7-sorted-cardimyocyte	NA	NA	7	Cardiomyocyte	NA	NA	NA	Heart	0	0	0	NA
7614-Heart-LV-8-bulk	NA	NA	8	Bulk	NA	NA	NA	Heart	0	0	0	NA
7614-Heart-LV-8-sorted-cardimyocyte	NA	NA	8	Cardiomyocyte	NA	NA	NA	Heart	0	0	0	NA
7614-Heart-LV-9-bulk	NA	NA	9	Bulk	NA	NA	NA	Heart	0	0	0	NA
7614-Heart-LV-9-sorted-cardimyocyte	NA	NA	9	Cardiomyocyte	NA	NA	NA	Heart	0	0	0	NA
7614-Heart-LVB-1-bulk	NA	NA	1	Bulk	NA	NA	NA	Heart	0	0	0	NA
7614-Heart-LVB-2-bulk	NA	NA	2	Bulk	NA	NA	NA	Heart	0	0	0	NA
7614-Heart-LVB-3-bulk	NA	NA	3	Bulk	NA	NA	NA	Heart	0	0	0	NA
7614-Heart-LVB-3-sorted-cardimyocyte	NA	NA	3	Cardiomyocyte	NA	NA	NA	Heart	0	0	0	NA
7614-Heart-LVB-4-sorted-cardimyocyte	NA	NA	4	Cardiomyocyte	NA	NA	NA	Heart	0	0	0	NA
7614-Heart-RA-10-bulk	NA	NA	10	Bulk	NA	NA	NA	Heart	0	0	0	NA
7614-Heart-RA-1-bulk	NA	NA	1	Bulk	NA	NA	NA	Heart	0	0	0	NA
7614-Heart-RA-1-sorted-cardimyocyte	NA	NA	1	Cardiomyocyte	NA	NA	NA	Heart	0	0	0	NA
7614-Heart-RA-3-bulk	NA	NA	3	Bulk	NA	NA	NA	Heart	0	0	0	NA
7614-Heart-RA-3-sorted-cardimyocyte	NA	NA	3	Cardiomyocyte	NA	NA	NA	Heart	0	0	0	NA
7614-Heart-RA-4-bulk	NA	NA	4	Bulk	NA	NA	NA	Heart	0	0	0	NA
7614-Heart-RA-4-sorted-cardimyocyte	NA	NA	4	Cardiomyocyte	NA	NA	NA	Heart	0	0	0	NA
7614-Heart-RA-6-bulk	NA	NA	6	Bulk	NA	NA	NA	Heart	0	0	0	NA
7614-Heart-RA-6-sorted-cardimyocyte	NA	NA	6	Cardiomyocyte	NA	NA	NA	Heart	0	0	0	NA
7614-Heart-RA-7-bulk	NA	NA	7	Bulk	NA	NA	NA	Heart	0	0	0	NA
7614-Heart-RA-7-sorted-cardimyocyte	NA	NA	7	Cardiomyocyte	NA	NA	NA	Heart	0	0	0	NA
7614-Heart-RA-8-bulk	NA	NA	8	Bulk	NA	NA	NA	Heart	0	0	0	NA
7614-Heart-RA-8-sorted-cardimyocyte	NA	NA	8	Cardiomyocyte	NA	NA	NA	Heart	0	0	0	NA
7614-Heart-RA-9-bulk	NA	NA	9	Bulk	NA	NA	NA	Heart	0	0	0	NA
7614-Heart-RA-9-sorted-cardimyocyte	NA	NA	9	Cardiomyocyte	NA	NA	NA	Heart	0	0	0	NA
7614-Heart-RV-1-bulk	NA	NA	1	Bulk	NA	NA	NA	Heart	0	0	0	NA
7614-Heart-RV-1-sorted-cardimyocyte	NA	NA	1	Cardiomyocyte	NA	NA	NA	Heart	0	0	0	NA
7614-Heart-RV-2-bulk	NA	NA	2	Bulk	NA	NA	NA	Heart	0	0	0	NA
7614-Heart-RV-2-sorted-cardimyocyte	NA	NA	2	Cardiomyocyte	NA	NA	NA	Heart	0	0	0	NA
7614-Heart-RV-3-bulk	NA	NA	3	Bulk	NA	NA	NA	Heart	0	0	0	NA
7614-Heart-RV-3-sorted-cardimyocyte	NA	NA	3	Cardiomyocyte	NA	NA	NA	Heart	0	0	0	NA
7614-Heart-RV-4-bulk	NA	NA	4	Bulk	NA	NA	NA	Heart	0	0	0	NA
7614-Heart-RV-4-sorted-cardimyocyte	NA	NA	4	Cardiomyocyte	NA	NA	NA	Heart	0	0	0	NA
7614-Heart-RV-5-bulk	NA	NA	5	Bulk	NA	NA	NA	Heart	0	0	0	NA
7614-Heart-RV-5-sorted-cardimyocyte	NA	NA	5	Cardiomyocyte	NA	NA	NA	Heart	0	0	0	NA
7614-Heart-RV-6-bulk	NA	NA	6	Bulk	NA	NA	NA	Heart	0	0	0	NA
7614-Heart-RV-6-sorted-cardimyocyte	NA	NA	6	Cardiomyocyte	NA	NA	NA	Heart	0	0	0	NA
7614-Heart-RV-7-bulk	NA	NA	7	Bulk	NA	NA	NA	Heart	0	0	0	NA
7614-Heart-RV-7-sorted-cardimyocyte	NA	NA	7	Cardiomyocyte	NA	NA	NA	Heart	0	0	0	NA
7614-Heart-RV-8-bulk	NA	NA	8	Bulk	NA	NA	NA	Heart	0	0	0	NA
7614-Heart-RV-8-sorted-cardimyocyte	NA	NA	8	Cardiomyocyte	NA	NA	NA	Heart	0	0	0	NA
7614-Heart-RV-9-bulk	NA	NA	9	Bulk	NA	NA	NA	Heart	0	0	0	NA
7614-Heart-RV-9-sorted-cardimyocyte	NA	NA	9	Cardiomyocyte	NA	NA	NA	Heart	0	0	0	NA
7614-Heart-RVB-1-bulk	NA	NA	1	Bulk	NA	NA	NA	Heart	0	0	0	NA
7614-Heart-RVB-1-sorted-cardimyocyte	NA	NA	1	Cardiomyocyte	NA	NA	NA	Heart	0	0	0	NA
7614-Heart-RVB-2-bulk	NA	NA	2	Bulk	NA	NA	NA	Heart	0	0	0	NA
7614-Heart-RVB-2-sorted-cardimyocyte	NA	NA	2	Cardiomyocyte	NA	NA	NA	Heart	0	0	0	NA
7614-Heart-RVB-3-bulk	NA	NA	3	Bulk	NA	NA	NA	Heart	0	0	0	NA
7614-Heart-RVB-3-sorted-cardimyocyte	NA	NA	3	Cardiomyocyte	NA	NA	NA	Heart	0	0	0	NA
7614-Heart-RVB-4-bulk	NA	NA	4	Bulk	NA	NA	NA	Heart	0	0	0	NA
7614-heart	NA	NA	NA	Bulk	NA	NA	NA	Heart	1	0	0	NA
7614-Heart-TnnT2-1-sorted-cardimyocyte	NA	NA	1	Cardiomyocyte	NA	NA	NA	Heart	0	0	0	NA
7614-Heart-TnnT2-4-sorted-cardimyocyte	NA	NA	4	Cardiomyocyte	NA	NA	NA	Heart	0	0	0	NA
7614-Kidney-L-144	NA	NA	144	Bulk	NA	NA	NA	Kidney	1	0	0	NA
7614-Kidney-L	NA	NA	NA	Bulk	NA	NA	NA	Kidney	0	0	0	NA
7614-Kidney-R-145	NA	NA	145	Bulk	NA	NA	NA	Kidney	1	0	0	NA
7614-Kidney-R	NA	NA	NA	Bulk	NA	NA	NA	Kidney	0	0	0	NA
7614-L-2-Cau-COUPTF2	L	Cau	2	COUPTF2	NA	Ant	NA	BG	0	0	0	NA
7614-L-2-Cau-DLX1	L	Cau	2	DLX1	NA	Ant	NA	BG	0	0	1	NA
7614-L-2-Cau	L	Cau	2	Bulk	NA	Ant	NA	BG	0	0	0	SMALL
7614-L-3-Cau-COUPTF2	L	Cau	3	COUPTF2	NA	Ant	NA	BG	0	0	0	NA
7614-L-3-Cau-DARPP32M-NeuNP	L	Cau	3	DARPP32M-NeuNP	NA	Ant	NA	BG	0	1	0	NA
7614-L-3-Cau-DARPP32P-NeuNP	L	Cau	3	DARPP32P-NeuNP	NA	Ant	NA	BG	0	1	0	NA
7614-L-3-Cau-DLX1	L	Cau	3	DLX1	NA	Ant	NA	BG	0	0	1	NA
7614-L-3-Cau	L	Cau	3	Bulk	NA	Ant	NA	BG	0	0	0	SMALL
7614-L-4-Amg-COUPTF2	L	Amg	4	COUPTF2	NA	NA	NA	AMG	0	0	0	NA
7614-L-4-Amg-DLX1	L	Amg	4	DLX1	NA	NA	NA	AMG	0	0	0	NA
7614-L-4-Amg	L	Amg	4	Bulk	NA	NA	NA	AMG	0	0	0	SMALL
7614-L-4-Amg-TBR1	L	Amg	4	TBR1	NA	NA	NA	AMG	0	0	0	NA
7614-L-4-Cau	L	Cau	4	Bulk	NA	Ant	NA	BG	0	0	0	SMALL
7614-L-4-GP-COUPTF2	L	GP	4	COUPTF2	NA	Ant	NA	BG	0	1	0	NA
7614-L-4-GP-DLX1	L	GP	4	DLX1	NA	Ant	NA	BG	0	1	1	NA
7614-L-4-GP-NeuN	L	GP	4	NeuN	NA	Ant	NA	BG	0	1	0	NA
7614-L-4-Gp	L	GP	4	Bulk	NA	Ant	NA	BG	1	0	0	SMALL
7614-L-4-Put-COUPTF2	L	Put	4	COUPTF2	NA	Ant	NA	BG	0	1	0	NA
7614-L-4-Put-DARPP32M-NeuNP	L	Put	4	DARPP32M-NeuNP	NA	Ant	NA	BG	0	1	0	NA
7614-L-4-Put-DARPP32P-NeuNP	L	Put	4	DARPP32P-NeuNP	NA	Ant	NA	BG	0	1	0	NA
7614-L-4-Put-DLX1	L	Put	4	DLX1	NA	Ant	NA	BG	0	1	1	NA
7614-L-4-put	L	Put	4	Bulk	NA	Ant	NA	BG	0	0	0	SMALL
7614-L-5-Cau-DLX1	L	Cau	5	DLX1	NA	Post	NA	BG	0	0	1	NA
7614-L-5-Cau-NeuN	L	Cau	5	NeuN	NA	Post	NA	BG	0	0	0	NA
7614-L-5-cau	L	Cau	5	Bulk	NA	Post	NA	BG	1	0	0	SMALL
7614-L-5-GP	L	GP	5	Bulk	NA	Post	NA	BG	0	0	0	SMALL
7614-L-5-hip	L	Hip	5	Bulk	NA	NA	NA	HIP	0	0	0	SMALL
7614-L-5-Put-DLX1	L	Put	5	DLX1	NA	Ant	NA	BG	0	0	1	NA
7614-L-5-Put-NeuN	L	Put	5	NeuN	NA	Ant	NA	BG	0	0	0	NA
7614-L-5-put	L	Put	5	Bulk	NA	Ant	NA	BG	1	0	0	SMALL
7614-L-5-Thal-DLX1	L	Thal	5	DLX1	NA	Ant	NA	THAL	0	0	0	NA
7614-L-5-Thal-NeuN	L	Thal	5	NeuN	NA	Ant	NA	THAL	0	0	0	NA
7614-L-5-thal	L	Thal	5	Bulk	NA	Ant	NA	THAL	1	0	0	SMALL
7614-L-6-CA1-COUPTF2	L	CA1	6	COUPTF2	NA	NA	NA	HIP	0	0	0	NA
7614-L-6-CA1-DLX1	L	CA1	6	DLX1	NA	NA	NA	HIP	0	0	0	NA
7614-L-6-CA1	L	CA1	6	Bulk	NA	NA	NA	HIP	0	0	0	SMALL
7614-L-6-CA1-TBR1	L	CA1	6	TBR1	NA	NA	NA	HIP	0	0	1	NA
7614-L-6-CA3-COUPTF2	L	CA3	6	COUPTF2	NA	NA	NA	HIP	0	0	0	NA
7614-L-6-CA3-DLX1	L	CA3	6	DLX1	NA	NA	NA	HIP	0	0	0	NA
7614-L-6-CA3	L	CA3	6	Bulk	NA	NA	NA	HIP	0	0	0	SMALL
7614-L-6-CA3-TBR1	L	CA3	6	TBR1	NA	NA	NA	HIP	0	0	1	NA
7614-L-6-cau	L	Cau	6	Bulk	NA	Post	NA	BG	0	0	0	SMALL
7614-L-6-DG-COUPTF2	L	DG	6	COUPTF2	NA	NA	NA	HIP	0	0	0	NA
7614-L-6-DG-DLX1	L	DG	6	DLX1	NA	NA	NA	HIP	0	0	0	NA
7614-L-6-DG	L	DG	6	Bulk	NA	NA	NA	HIP	0	0	0	SMALL
7614-L-6-DG-TBR1	L	DG	6	TBR1	NA	NA	NA	HIP	0	0	1	NA
7614-L-6-GP-DLX1	L	GP	6	DLX1	NA	Post	NA	BG	0	0	0	NA
7614-L-6-GP	L	GP	6	Bulk	NA	Post	NA	BG	0	0	0	SMALL
7614-L-6-put	L	Put	6	Bulk	NA	Post	NA	BG	0	0	0	SMALL
7614-L-6-sub	L	Sub	6	Bulk	NA	NA	NA	SUB	0	0	0	SMALL
7614-L-6-thal	L	Thal	6	Bulk	NA	Ant	NA	THAL	0	0	0	SMALL
7614-L-7-CA1	L	CA1	7	Bulk	NA	NA	NA	HIP	0	0	0	SMALL
7614-L-7-CA3	L	CA3	7	Bulk	NA	NA	NA	HIP	0	0	0	SMALL
7614-L-7-Cau-DLX1	L	Cau	7	DLX1	NA	Post	NA	BG	0	0	1	NA
7614-L-7-cau	L	Cau	7	Bulk	NA	Post	NA	BG	0	0	0	SMALL
7614-L-7-DG	L	DG	7	Bulk	NA	NA	NA	HIP	0	0	0	SMALL
7614-L-7-GP	L	GP	7	Bulk	NA	Post	NA	BG	0	0	0	SMALL
7614-L-7-Put-DLX1	L	Put	7	DLX1	NA	Post	NA	BG	0	0	1	NA
7614-L-7-put	L	Put	7	Bulk	NA	Post	NA	BG	0	0	0	SMALL
7614-L-7-sub	L	Sub	7	Bulk	NA	NA	NA	SUB	0	0	0	SMALL
7614-L-7-Thal-DLX1	L	Thal	7	DLX1	NA	Post	NA	THAL	0	0	0	NA
7614-L-7-thal	L	Thal	7	Bulk	NA	Post	NA	THAL	0	0	0	SMALL
7614-L-8-cau	L	Cau	8	Bulk	NA	Post	NA	BG	0	0	0	SMALL
7614-L-8-GP-DLX1	L	GP	8	DLX1	NA	Post	NA	BG	0	0	0	NA
7614-L-8-GP	L	GP	8	Bulk	NA	Post	NA	BG	0	0	0	SMALL
7614-L-8-put	L	Put	8	Bulk	NA	Post	NA	BG	0	0	0	SMALL
7614-L-8-thal	L	Thal	8	Bulk	NA	Post	NA	THAL	0	0	0	SMALL
7614-L-9-Ins-COUPTF2	L	Ins	9	COUPTF2	C	Post	Ven	CTX	0	1	0	NA
7614-L-9-Ins-DLX1	L	Ins	9	DLX1	C	Post	Ven	CTX	0	1	0	NA
7614-L-9-ins	L	Ins	9	Bulk	C	Post	Ven	CTX	1	0	0	SMALL
7614-L-9-Ins-TBR1	L	Ins	9	TBR1	C	Post	Ven	CTX	0	1	1	NA
7614-L-9-Thal-COUPTF2	L	Thal	9	COUPTF2	NA	Post	NA	THAL	0	1	0	NA
7614-L-9-Thal-DLX1	L	Thal	9	DLX1	NA	Post	NA	THAL	0	1	0	NA
7614-L-9-thal	L	Thal	9	Bulk	NA	Post	NA	THAL	0	0	0	SMALL
7614-L-F-34-DLX1	L	F	34	DLX1	P	Ant	NA	CTX	0	1	0	NA
7614-L-F-34-TBR1	L	F	34	TBR1	P	Ant	NA	CTX	0	0	0	NA
7614-L-F-35-DLX1	L	F	35	DLX1	V	Ant	NA	CTX	0	0	0	NA
7614-L-F-35-TBR1	L	F	35	TBR1	V	Ant	NA	CTX	0	0	0	NA
7614-L-F-36-DLX1	L	F	36	DLX1	A	Ant	NA	CTX	0	0	0	NA
7614-L-F-36-TBR1	L	F	36	TBR1	A	Ant	NA	CTX	0	0	0	NA
7614-L-F-37-DLX1	L	F	37	DLX1	D	Ant	NA	CTX	0	0	0	NA
7614-L-F-37-TBR1	L	F	37	TBR1	D	Ant	NA	CTX	0	0	0	NA
7614-L-F-COUPTF2	L	F	NA	COUPTF2	NA	Ant	NA	CTX	0	1	0	NA
7614-L-F-LHX2	L	F	NA	LHX2	NA	Ant	NA	CTX	0	1	0	NA
7614-L-F-NeuN	L	F	NA	NeuN	NA	Ant	NA	CTX	0	1	0	NA
7614-L-F-Olig2	L	F	NA	Olig2	NA	Ant	NA	CTX	0	1	0	NA
7614-L-F-PU1	L	F	NA	PU1	NA	Ant	NA	CTX	0	1	0	NA
7614-L-F-TBR1	L	F	NA	TBR1	NA	Ant	NA	CTX	0	1	1	NA
7614-Liver-L-143	NA	NA	NA	Bulk	NA	NA	NA	Liver	1	0	0	NA
7614-Liver	NA	NA	NA	Bulk	NA	NA	NA	Liver	0	0	0	NA
7614-L-L-1	NA	NA	1	Bulk	NA	NA	NA	Liver	0	0	0	NA
7614-L-L-2	NA	NA	2	Bulk	NA	NA	NA	Liver	0	0	0	NA
7614-L-L-3	NA	NA	3	Bulk	NA	NA	NA	Liver	0	0	0	NA
7614-L-L-4	NA	NA	4	Bulk	NA	NA	NA	Liver	0	0	0	NA
7614-L-O-COUPTF2	L	O	NA	COUPTF2	NA	Post	NA	CTX	0	1	0	NA
7614-L-O-DLX1	L	O	NA	DLX1	NA	Post	NA	CTX	0	1	0	NA
7614-L-O-LHX2	L	O	NA	LHX2	NA	Post	NA	CTX	0	1	0	NA
7614-L-O-NeuN	L	O	NA	NeuN	NA	Post	NA	CTX	0	1	0	NA
7614-L-O-Olig2	L	O	NA	Olig2	NA	Post	NA	CTX	0	1	0	NA
7614-L-O-PU1	L	O	NA	PU1	NA	Post	NA	CTX	0	1	0	NA
7614-L-O-TBR1	L	O	NA	TBR1	NA	Post	NA	CTX	0	1	1	NA
7614-L-P-COUPTF2	L	P	NA	COUPTF2	NA	Post	Dor	CTX	0	1	0	NA
7614-L-PF-COUPTF2	L	PF	NA	COUPTF2	NA	Ant	NA	CTX	0	1	0	NA
7614-L-PF-DLX1	L	PF	NA	DLX1	NA	Ant	NA	CTX	0	1	0	NA
7614-L-PF-LHX2	L	PF	NA	LHX2	NA	Ant	NA	CTX	0	1	0	NA
7614-L-PF-NeuN	L	PF	NA	NeuN	NA	Ant	NA	CTX	0	1	0	NA
7614-L-PF-Olig2	L	PF	NA	Olig2	NA	Ant	NA	CTX	0	1	0	NA
7614-L-PF-PU1	L	PF	NA	PU1	NA	Ant	NA	CTX	0	1	0	NA
7614-L-PF-TBR1	L	PF	NA	TBR1	NA	Ant	NA	CTX	0	1	1	NA
7614-L-P-LHX2	L	P	NA	LHX2	NA	Post	Dor	CTX	0	1	0	NA
7614-L-P-NeuN	L	P	NA	NeuN	NA	Post	Dor	CTX	0	1	0	NA
7614-L-P-Olig2	L	P	NA	Olig2	NA	Post	Dor	CTX	0	1	0	NA
7614-L-P-PU1	L	P	NA	PU1	NA	Post	Dor	CTX	0	1	0	NA
7614-L-P-TBR1	L	P	NA	TBR1	NA	Post	Dor	CTX	0	1	1	NA
7614-Lrg-L-F	L	F	NA	Bulk	NA	Ant	NA	CTX	1	0	0	LARGE
7614-Lrg-L-O	L	O	NA	Bulk	NA	Post	NA	CTX	1	0	0	LARGE
7614-Lrg-L-PF	L	PF	NA	Bulk	NA	Ant	NA	CTX	1	0	0	LARGE
7614-Lrg-L-P	L	P	NA	Bulk	NA	Post	Dor	CTX	1	0	0	LARGE
7614-Lrg-R-F	R	F	NA	Bulk	NA	Ant	NA	CTX	1	0	0	LARGE
7614-Lrg-R-O	R	O	NA	Bulk	NA	Post	NA	CTX	1	0	0	LARGE
7614-Lrg-R-PF	R	PF	NA	Bulk	NA	Ant	NA	CTX	1	0	0	LARGE
7614-Lrg-R-P	R	P	NA	Bulk	NA	Post	Dor	CTX	1	0	0	LARGE
7614-Lrg-R-T	R	T	NA	Bulk	NA	Post	Ven	CTX	1	0	0	LARGE
7614-L-T-COUPTF2	L	T	NA	COUPTF2	NA	Post	Ven	CTX	0	1	0	NA
7614-L-T-DLX1	L	T	NA	DLX1	NA	Post	Ven	CTX	0	1	0	NA
7614-L-T-LHX2	L	T	NA	LHX2	NA	Post	Ven	CTX	0	1	0	NA
7614-L-T-NeuN	L	T	NA	NeuN	NA	Post	Ven	CTX	0	1	0	NA
7614-L-T-Olig2	L	T	NA	Olig2	NA	Post	Ven	CTX	0	1	0	NA
7614-L-T-PU1	L	T	NA	PU1	NA	Post	Ven	CTX	0	1	0	NA
7614-L-T-TBR1	L	T	NA	TBR1	NA	Post	Ven	CTX	0	1	1	NA
7614-R-1-put	R	Put	1	Bulk	NA	Post	NA	BG	0	0	0	SMALL
7614-R-2-GP-COUPTF2	R	GP	2	COUPTF2	NA	Post	NA	BG	0	1	0	NA
7614-R-2-GP-DLX1	R	GP	2	DLX1	NA	Post	NA	BG	0	1	0	NA
7614-R-2-GP-NeuN	R	GP	2	NeuN	NA	Post	NA	BG	0	1	0	NA
7614-R-2-GP	R	GP	2	Bulk	NA	Post	NA	BG	1	0	0	SMALL
7614-R-2-Put-COUPTF2	R	Put	2	COUPTF2	NA	Post	NA	BG	0	0	0	NA
7614-R-2-Put-DARPP32M-NeuNP	R	Put	2	DARPP32M-NeuNP	NA	Post	NA	BG	0	1	0	NA
7614-R-2-Put-DARPP32P-NeuNP	R	Put	2	DARPP32P-NeuNP	NA	Post	NA	BG	0	1	0	NA
7614-R-2-Put-DLX1	R	Put	2	DLX1	NA	Post	NA	BG	0	0	0	NA
7614-R-2-put	R	Put	2	Bulk	NA	Post	NA	BG	0	0	0	SMALL
7614-R-2-thal	R	Thal	2	Bulk	NA	Post	NA	THAL	0	0	0	SMALL
7614-R-3-put	R	Put	3	Bulk	NA	Ant	NA	BG	0	0	0	SMALL
7614-R-3-Thal-COUPTF2	R	Thal	3	COUPTF2	NA	Ant	NA	THAL	0	1	0	NA
7614-R-3-Thal-DLX1	R	Thal	3	DLX1	NA	Ant	NA	THAL	0	1	0	NA
7614-R-3-thal	R	Thal	3	Bulk	NA	Ant	NA	THAL	1	0	0	SMALL
7614-R-4-Put-COUPTF2	R	Put	4	COUPTF2	NA	Ant	NA	BG	0	1	0	NA
7614-R-4-Put-DARPP32M-NeuNP	R	Put	4	DARPP32M-NeuNP	NA	Ant	NA	BG	0	1	0	NA
7614-R-4-Put-DARPP32P-NeuNP	R	Put	4	DARPP32P-NeuNP	NA	Ant	NA	BG	0	1	0	NA
7614-R-4-Put-DLX1	R	Put	4	DLX1	NA	Ant	NA	BG	0	1	0	NA
7614-R-4-Put-NeuN	R	Put	4	NeuN	NA	Ant	NA	BG	0	1	0	NA
7614-R-4-put	R	Put	4	Bulk	NA	Ant	NA	BG	1	0	0	SMALL
7614-R-5-clo	R	Clo	5	Bulk	NA	NA	NA	CLO	0	0	0	SMALL
7614-R-5-Ins-COUPTF2	R	Ins	5	COUPTF2	NA	Post	Ven	CTX	0	1	0	NA
7614-R-5-Ins-DLX1	R	Ins	5	DLX1	NA	Post	Ven	CTX	0	1	0	NA
7614-R-5-Ins	R	Ins	5	Bulk	NA	Post	Ven	CTX	1	0	0	SMALL
7614-R-5-Ins-TBR1	R	Ins	5	TBR1	NA	Post	Ven	CTX	0	1	0	NA
7614-R-5-put	R	Put	5	Bulk	NA	Ant	NA	BG	0	0	0	SMALL
7614-R-F-COUPTF2	R	F	NA	COUPTF2	NA	Ant	NA	CTX	0	1	0	NA
7614-R-F-DLX1	R	F	NA	DLX1	NA	Ant	NA	CTX	0	1	0	NA
7614-R-F-LHX2	R	F	NA	LHX2	NA	Ant	NA	CTX	0	1	0	NA
7614-R-F-NeuN	R	F	NA	NeuN	NA	Ant	NA	CTX	0	1	0	NA
7614-R-F-Olig2	R	F	NA	Olig2	NA	Ant	NA	CTX	0	1	0	NA
7614-R-F-PU1	R	F	NA	PU1	NA	Ant	NA	CTX	0	1	0	NA
7614-R-F-TBR1	R	F	NA	TBR1	NA	Ant	NA	CTX	0	1	0	NA
7614-R-O-COUPTF2	R	O	NA	COUPTF2	NA	Post	NA	CTX	0	1	0	NA
7614-R-O-DLX1	R	O	NA	DLX1	NA	Post	NA	CTX	0	1	0	NA
7614-R-O-LHX2	R	O	NA	LHX2	NA	Post	NA	CTX	0	1	0	NA
7614-R-O-NeuN	R	O	NA	NeuN	NA	Post	NA	CTX	0	1	0	NA
7614-R-O-Olig2	R	O	NA	Olig2	NA	Post	NA	CTX	0	1	0	NA
7614-R-O-PU1	R	O	NA	PU1	NA	Post	NA	CTX	0	1	0	NA
7614-R-O-TBR1	R	O	NA	TBR1	NA	Post	NA	CTX	0	1	0	NA
7614-R-P-COUPTF2	R	P	NA	COUPTF2	NA	Post	Dor	CTX	0	1	0	NA
7614-R-P-DLX1	R	P	NA	DLX1	NA	Post	Dor	CTX	0	1	0	NA
7614-R-PF-COUPTF2	R	PF	NA	COUPTF2	NA	Ant	NA	CTX	0	1	0	NA
7614-R-PF-DLX1	R	PF	NA	DLX1	NA	Ant	NA	CTX	0	1	0	NA
7614-R-PF-LHX2	R	PF	NA	LHX2	NA	Ant	NA	CTX	0	1	0	NA
7614-R-PF-NeuN	R	PF	NA	NeuN	NA	Ant	NA	CTX	0	1	0	NA
7614-R-PF-Olig2	R	PF	NA	Olig2	NA	Ant	NA	CTX	0	1	0	NA
7614-R-PF-PU1	R	PF	NA	PU1	NA	Ant	NA	CTX	0	1	0	NA
7614-R-PF-TBR1	R	PF	NA	TBR1	NA	Ant	NA	CTX	0	1	0	NA
7614-R-P-LHX2	R	P	NA	LHX2	NA	Post	Dor	CTX	0	1	0	NA
7614-R-P-NeuN	R	P	NA	NeuN	NA	Post	Dor	CTX	0	1	0	NA
7614-R-P-Olig2	R	P	NA	Olig2	NA	Post	Dor	CTX	0	1	0	NA
7614-R-P-PU1	R	P	NA	PU1	NA	Post	Dor	CTX	0	1	0	NA
7614-R-P-TBR1	R	P	NA	TBR1	NA	Post	Dor	CTX	0	1	0	NA
7614-R-T-72-DLX1	R	T	72	DLX1	A	Post	Ven	CTX	0	0	0	NA
7614-R-T-72-TBR1	R	T	72	TBR1	A	Post	Ven	CTX	0	0	0	NA
7614-R-T-73-DLX1	R	T	73	DLX1	V	Post	Ven	CTX	0	0	0	NA
7614-R-T-73-TBR1	R	T	73	TBR1	V	Post	Ven	CTX	0	0	0	NA
7614-R-T-74-DLX1	R	T	74	DLX1	P	Post	Ven	CTX	0	0	0	NA
7614-R-T-74-TBR1	R	T	74	TBR1	P	Post	Ven	CTX	0	0	0	NA
7614-R-T-75-DLX1	R	T	75	DLX1	D	Post	Ven	CTX	0	0	0	NA
7614-R-T-75-TBR1	R	T	75	TBR1	D	Post	Ven	CTX	0	0	0	NA
7614-R-T-COUPTF2	R	T	NA	COUPTF2	NA	Post	Ven	CTX	0	1	0	NA
7614-R-T-DLX1	R	T	NA	DLX1	NA	Post	Ven	CTX	0	1	0	NA
7614-R-T-LHX2	R	T	NA	LHX2	NA	Post	Ven	CTX	0	1	0	NA
7614-R-T-NeuN	R	T	NA	NeuN	NA	Post	Ven	CTX	0	1	0	NA
7614-R-T-Olig2	R	T	NA	Olig2	NA	Post	Ven	CTX	0	1	0	NA
7614-R-T-PU1	R	T	NA	PU1	NA	Post	Ven	CTX	0	1	0	NA
7614-R-T-TBR1	R	T	NA	TBR1	NA	Post	Ven	CTX	0	1	0	NA
7614-Sml-L-F-029	L	F	29	Bulk	C	Ant	NA	CTX	1	0	0	SMALL
7614-Sml-L-O-57	L	O	57	Bulk	C	Post	NA	CTX	1	0	0	SMALL
7614-Sml-L-P-043	L	P	43	Bulk	C	Post	Dor	CTX	1	0	0	SMALL
7614-Sml-L-PF-015	L	PF	15	Bulk	C	Ant	NA	CTX	1	0	0	SMALL
7614-Sml-L-T-001	L	T	1	Bulk	C	Post	Ven	CTX	1	0	0	SMALL
7614-Sml-R-F-099	R	F	99	Bulk	C	Ant	NA	CTX	1	0	0	SMALL
7614-Sml-R-O-127	R	O	127	Bulk	C	Post	NA	CTX	1	0	0	SMALL
7614-Sml-R-P-113	R	P	113	Bulk	C	Post	Dor	CTX	1	0	0	SMALL
7614-Sml-R-PF-085	R	PF	85	Bulk	C	Ant	NA	CTX	1	0	0	SMALL
7614-Sml-R-T-071	R	T	71	Bulk	C	Post	Ven	CTX	1	0	0	SMALL
JGG-bulk	NA	NA	NA	Bulk	NA	NA	NA	JGG	0	0	0	NA
JGG	NA	NA	NA	Bulk	NA	NA	NA	JGG	0	0	0	NA
JGG-sorted	NA	NA	NA	Bulk	NA	NA	NA	JGG	0	0	0	NA

### Sheet: ID05
ID	Hemisphere	Region	Punch	Cell_Type	Location	AntPost	DorVen	Organ	Bulk_main	Sort_main	CTX_BG_HIP_relationship	Note
7669_R_P_2_DLX1	R	P	2	DLX1	NEAR_P	Post	Dor	CTX	0	0	0	NA
7669_R_P_3_DLX1	R	P	3	DLX1	NEAR_A	Post	Dor	CTX	0	0	0	NA
7669_R_P_4_DLX1	R	P	4	DLX1	NEAR_V	Post	Dor	CTX	0	0	0	NA
7669_R_P_5_DLX1	R	P	5	DLX1	NEAR_D	Post	Dor	CTX	0	0	0	NA
7669_R_P_6_DLX1	R	P	6	DLX1	NEAR_AV	Post	Dor	CTX	0	0	0	NA
7669_R_P_7_DLX1	R	P	7	DLX1	NEAR_PV	Post	Dor	CTX	0	0	0	NA
7669_R_P_8_DLX1	R	P	8	DLX1	NEAR_AD	Post	Dor	CTX	0	0	0	NA
7669_R_P_2_TBR1	R	P	2	TBR1	NEAR_P	Post	Dor	CTX	0	0	0	NA
7669_R_P_3_TBR1	R	P	3	TBR1	NEAR_A	Post	Dor	CTX	0	0	0	NA
7669_R_P_4_TBR1	R	P	4	TBR1	NEAR_V	Post	Dor	CTX	0	0	0	NA
7669_R_P_5_TBR1	R	P	5	TBR1	NEAR_D	Post	Dor	CTX	0	0	0	NA
7669_R_P_6_TBR1	R	P	6	TBR1	NEAR_AV	Post	Dor	CTX	0	0	0	NA
7669_R_P_7_TBR1	R	P	7	TBR1	NEAR_PV	Post	Dor	CTX	0	0	0	NA
7669_R_P_8_TBR1	R	P	8	TBR1	NEAR_AD	Post	Dor	CTX	0	0	0	NA
7669_R_I_1_DLX1	R	I	1	DLX1	NA	Post	Ven	CTX	0	1	0	NA
7669_R_O_1_DLX1	R	O	1	DLX1	C	Post	NA	CTX	0	1	0	NA
7669_R_P_9_DLX1	R	P	9	DLX1	NEAR_PD	Post	Dor	CTX	0	0	0	LOW_INPUT
7669_R_F_1_TBR1	R	F	1	TBR1	NA	Ant	NA	CTX	0	1	1	NA
7669_R_I_1_TBR1	R	I	1	TBR1	NA	Post	Ven	CTX	0	1	1	NA
7669_R_O_1_TBR1	R	O	1	TBR1	C	Post	NA	CTX	0	1	1	NA
7669_R_P_9_TBR1	R	P	9	TBR1	NEAR_PD	Post	Dor	CTX	0	0	0	NA
7669_R_P_10_DLX1	R	P	10	DLX1	FAR_V	Post	Dor	CTX	0	0	0	NA
7669_R_P_11_DLX1	R	P	11	DLX1	FAR_D	Post	Dor	CTX	0	0	0	NA
7669_R_P_12_DLX1	R	P	12	DLX1	FAR_AD	Post	Dor	CTX	0	0	0	NA
7669_R_P_13_DLX1	R	P	13	DLX1	FAR_A	Post	Dor	CTX	0	0	0	NA
7669_R_P_14_DLX1	R	P	14	DLX1	FAR_AV	Post	Dor	CTX	0	0	0	NA
7669_R_P_15_DLX1	R	P	15	DLX1	FAR_P	Post	Dor	CTX	0	0	0	NA
7669_R_P_16_DLX1	R	P	16	DLX1	FAR_PD	Post	Dor	CTX	0	0	0	NA
7669_R_O_2_DLX1	R	O	2	DLX1	NEAR_A	Post	NA	CTX	0	0	0	NA
7669_R_O_3_DLX1	R	O	3	DLX1	NEAR_P	Post	NA	CTX	0	0	0	NA
7669_R_O_4_DLX1	R	O	4	DLX1	NEAR_D	Post	NA	CTX	0	0	0	NA
7669_R_O_5_DLX1	R	O	5	DLX1	NEAR_V	Post	NA	CTX	0	0	0	NA
7669_R_O_6_DLX1	R	O	6	DLX1	NEAR_AV	Post	NA	CTX	0	0	0	NA
7669_R_O_7_DLX1	R	O	7	DLX1	NEAR_AD	Post	NA	CTX	0	0	0	NA
7669_R_O_8_DLX1	R	O	8	DLX1	NEAR_PV	Post	NA	CTX	0	0	0	NA
7669_R_O_9_DLX1	R	O	9	DLX1	NEAR_PD	Post	NA	CTX	0	0	0	NA
7669_R_O_11_DLX1	R	O	11	DLX1	FAR_D	Post	NA	CTX	0	0	0	NA
7669_R_T_1_DLX1	R	T	1	DLX1	NA	Post	Ven	CTX	0	1	0	NA
7669_R_Ant_Cau_DLX1	R	Cau	sec1	DLX1	A	Ant	NA	BG	0	1	1	NA
7669_R_Ant_Put_DLX1	R	Put	sec1	DLX1	A	Ant	NA	BG	0	0	1	NA
7669_R_sec2_Thal_DLX1	R	Thal	sec2	DLX1	NA	NA	NA	THAL	0	1	0	NA
7669_R_sec2_GP_DLX1	R	GP	sec2	DLX1	NA	Post	NA	BG	0	1	1	NA
7669_R_sec3_Cau_DLX1	R	Cau	sec3	DLX1	P	Post	NA	BG	0	0	1	NA
7669_R_sec3_Put_DLX1	R	Put	sec3	DLX1	P	Post	NA	BG	0	0	1	NA
7669_R_sec3_Hip_DLX1	R	Hip	sec3	DLX1	NA	NA	NA	HIP	0	1	0	NA
7669_R_POA_DLX1	R	POA	1	DLX1	NA	NA	NA	POA	0	0	0	NA
7669_R_EC_DLX1	L	EC	1	DLX1	NA	NA	Ven	CTX	0	1	0	NA
7669_R_Olf_DLX1	R	Olf	1	DLX1	NA	NA	NA	OLF	0	0	0	NA
7669_R_CCMid_DLX1	R	CC	2	DLX1	NA	NA	Dor	CTX	0	1	0	NA
7669_R_mO_DLX1	R	mO	1	DLX1	NA	Post	NA	CTX	0	1	0	NA
7669_L_F_1_DLX1	L	F	1	DLX1	NA	Ant	NA	CTX	0	1	0	NA
7669_L_P_1_DLX1	L	P	1	DLX1	NA	Post	Dor	CTX	0	1	0	NA
7669_L_I_1_DLX1	L	I	1	DLX1	NA	Post	Ven	CTX	0	1	0	NA
7669_L_T_1_DLX1	L	T	1	DLX1	NA	Post	Ven	CTX	0	1	0	NA
7669_L_sec1_Cau_DLX1	L	Cau	sec1	DLX1	NA	Ant	NA	BG	0	1	0	NA
7669_L_sec1_Put_DLX1	L	Put	sec1	DLX1	A	Ant	NA	BG	0	0	0	NA
7669_L_sec2_Thal_DLX1	L	Thal	sec2	DLX1	NA	NA	NA	THAL	0	1	0	NA
7669_L_sec2_GP_DLX1	L	GP	sec2	DLX1	NA	Post	NA	BG	0	1	0	NA
7669_L_sec3_Hip_DLX1	L	Hip	sec3	DLX1	NA	NA	NA	HIP	0	1	0	NA
7669_R_P_11_TBR1	R	P	11	TBR1	FAR_D	Post	Dor	CTX	0	0	0	NA
7669_R_P_12_TBR1	R	P	12	TBR1	FAR_AD	Post	Dor	CTX	0	0	0	NA
7669_R_P_13_TBR1	R	P	13	TBR1	FAR_A	Post	Dor	CTX	0	0	0	NA
7669_R_P_14_TBR1	R	P	14	TBR1	FAR_AV	Post	Dor	CTX	0	0	0	NA
7669_R_P_15_TBR1	R	P	15	TBR1	FAR_P	Post	Dor	CTX	0	0	0	NA
7669_R_P_16_TBR1	R	P	16	TBR1	FAR_PD	Post	Dor	CTX	0	0	0	NA
7669_R_P_17_TBR1	R	P	17	TBR1	FAR_PV	Post	Dor	CTX	0	0	0	NA
7669_R_T_1_TBR1	R	T	1	TBR1	NA	Post	Ven	CTX	0	1	1	NA
7669_L_POA_DLX1	L	POA	1	DLX1	NA	NA	NA	POA	0	0	0	NA
7669_L_EC_DLX1	R	EC	1	DLX1	NA	NA	Ven	CTX	0	1	0	NA
7669_L_CC_2_DLX1	L	CC	2	DLX1	NA	NA	Dor	CTX	0	1	0	NA
7669_L_mO_DLX1	L	mO	1	DLX1	NA	Post	NA	CTX	0	1	0	NA
7669_R_F_1_COUPTF2	R	F	1	COUPTF2	NA	Ant	NA	CTX	0	1	0	NA
7669_R_P_1_COUPTF2	R	P	1	COUPTF2	C	Post	Dor	CTX	0	1	0	NA
7669_R_O_1_COUPTF2	R	O	1	COUPTF2	C	Post	NA	CTX	0	1	0	NA
7669_R_I_1_COUPTF2	R	I	1	COUPTF2	NA	Post	Ven	CTX	0	1	0	NA
7669_R_T_1_COUPTF2	R	T	1	COUPTF2	NA	Post	Ven	CTX	0	1	0	NA
7669_R_sec2_Thal_COUPTF2	R	Thal	sec2	COUPTF2	NA	NA	NA	THAL	0	1	0	NA
7669_R_sec3_Hip_COUPTF2	R	Hip	sec3	COUPTF2	NA	NA	NA	HIP	0	1	0	NA
7669_R_EC_COUPTF2	L	EC	1	COUPTF2	NA	NA	Ven	CTX	0	1	0	NA
7669_R_CCMid_COUPTF2	R	CC	2	COUPTF2	NA	NA	Dor	CTX	0	1	0	NA
7669_R_mO_COUPTF2	R	mO	1	COUPTF2	NA	Post	NA	CTX	0	1	0	NA
7669_L_F_1_COUPTF2	L	F	1	COUPTF2	NA	Ant	NA	CTX	0	1	0	NA
7669_L_P_1_COUPTF2	L	P	1	COUPTF2	NA	Post	Dor	CTX	0	1	0	NA
7669_L_O_1_COUPTF2	L	O	1	COUPTF2	NA	Post	NA	CTX	0	1	0	NA
7669_L_I_1_COUPTF2	L	I	1	COUPTF2	NA	Post	Ven	CTX	0	1	0	NA
7669_L_T_1_COUPTF2	L	T	1	COUPTF2	NA	Post	Ven	CTX	0	1	0	NA
7669_L_sec2_Thal_COUPTF2	L	Thal	sec2	COUPTF2	NA	NA	NA	THAL	0	1	0	NA
7669_L_sec3_Hip_COUPTF2	L	Hip	sec3	COUPTF2	NA	NA	NA	HIP	0	1	0	NA
7669_L_EC_COUPTF2	R	EC	1	COUPTF2	NA	NA	Ven	CTX	0	1	0	NA
7669_L_CC_2_COUPTF2	L	CC	2	COUPTF2	NA	NA	Dor	CTX	0	1	0	NA
7669_L_mO_COUPTF2	L	mO	1	COUPTF2	NA	Post	NA	CTX	0	1	0	NA
7669_R_F_1_NeuN	R	F	1	NeuN	NA	Ant	NA	CTX	0	0	0	NA
7669_R_P_1_NeuN	R	P	1	NeuN	C	Post	Dor	CTX	0	0	0	NA
7669_R_O_1_NeuN	R	O	1	NeuN	C	Post	NA	CTX	0	0	0	NA
7669_R_sec3_Hip_TBR1	R	Hip	sec3	TBR1	NA	NA	NA	HIP	0	1	1	NA
7669_R_EC_TBR1	L	EC	1	TBR1	NA	NA	Ven	CTX	0	1	0	NA
7669_R_CC_Mid_TBR1	R	CC	2	TBR1	NA	NA	Dor	CTX	0	1	0	NA
7669_R_mO_TBR1	R	mO	1	TBR1	NA	Post	NA	CTX	0	1	1	NA
7669_L_F_1_TBR1	L	F	1	TBR1	NA	Ant	NA	CTX	0	1	0	NA
7669_L_P_1_TBR1	L	P	1	TBR1	NA	Post	Dor	CTX	0	1	0	NA
7669_L_O_1_TBR1	L	O	1	TBR1	NA	Post	NA	CTX	0	1	0	NA
7669_L_I_1_TBR1	L	I	1	TBR1	NA	Post	Ven	CTX	0	1	0	NA
7669_L_T_1_TBR1	L	T	1	TBR1	NA	Post	Ven	CTX	0	1	0	NA
7669_LV15_Bulk	M	LV15	1	Bulk	NA	NA	NA	HEART	1	0	0	NA
7669_RV10_Bulk	M	RV10	1	Bulk	NA	NA	NA	HEART	1	0	0	NA
7669_LA10_Bulk	M	LA10	1	Bulk	NA	NA	NA	HEART	1	0	0	NA
7669_RA9_Bulk	M	RA9	1	Bulk	NA	NA	NA	HEART	1	0	0	NA
7669_AO_1_Bulk	M	AO	1	Bulk	NA	NA	NA	HEART	1	0	0	NA
7669_L_Ins_1_Bulk	L	I	1	Bulk	NA	Post	Ven	CTX	1	0	0	NA
7669_L_F_1_Bulk	L	F	1	Bulk	NA	Ant	NA	CTX	1	0	0	NA
7669_L_P_1_Bulk	L	P	1	Bulk	NA	Post	Dor	CTX	1	0	0	NA
7669_L_O_1_Bulk	L	O	1	Bulk	NA	Post	NA	CTX	1	0	0	NA
7669_L_T_1_Bulk	L	T	1	Bulk	NA	Post	Ven	CTX	1	0	0	NA
7669_L_POA_Bulk	L	POA		Bulk	NA	NA	NA	POA	1	0	0	NA
7669_R_Ins_1_Bulk	R	I	1	Bulk	NA	Post	Ven	CTX	1	0	0	NA
7669_R_F_1_Bulk	R	F	1	Bulk	NA	Ant	NA	CTX	1	0	0	NA
7669_R_P_1_Bulk	R	P	1	Bulk	C	Post	Dor	CTX	1	0	0	NA
7669_R_O_1_Bulk	R	O	1	Bulk	C	Post	NA	CTX	1	0	0	NA
7669_R_T_1_Bulk	R	T	1	Bulk	NA	Post	Ven	CTX	1	0	0	NA
7669_R_POA_Bulk	R	POA	1	Bulk	NA	NA	NA	POA	1	0	0	NA
7669_L_sec1_Cau_Bulk	L	Cau	sec1	Bulk	NA	Ant	NA	BG	1	0	0	NA
7669_L_sec2_Put_Bulk	L	Put	sec2	Bulk	P	Post	NA	BG	1	0	0	NA
7669_L_sec2_GP_Bulk	L	GP	sec2	Bulk	NA	Post	NA	BG	1	0	0	NA
7669_L_sec2_Thal_Bulk	L	Thal	sec2	Bulk	NA	NA	NA	THAL	1	0	0	NA
7669_R_sec1_Cau_Bulk	R	Cau	sec1	Bulk	A	Ant	NA	BG	1	0	0	NA
7669_R_sec2_Put_Bulk	R	Put	sec2	Bulk	C	Post	NA	BG	1	0	0	NA
7669_R_sec2_GP_Bulk	R	GP	sec2	Bulk	NA	Post	NA	BG	1	0	0	NA
7669_R_sec2_Thal_Bulk	R	Thal	sec2	Bulk	NA	NA	NA	THAL	1	0	0	NA
7669_Liver_Bulk	M	Liver	1	Bulk	NA	NA	NA	LIVER	1	0	0	NA
7669_L_Cb2_Bulk	L	Cb	2	Bulk	NA	NA	NA	CB	1	0	0	NA
7669_L_Skin_Bulk	L	Skin	1	Bulk	NA	NA	NA	SKIN	1	0	0	NA
7669_L_Kidney_Bulk	L	Kidney	1	Bulk	NA	NA	NA	KIDNEY	1	0	0	NA
7669_R_Cb_2_Bulk	R	Cb	2	Bulk	NA	NA	NA	CB	1	0	0	NA
7669_R_Skin_Bulk	R	Skin	1	Bulk	NA	NA	NA	SKIN	1	0	0	NA
7669_R_kidney_Bulk	R	kidney	1	Bulk	NA	NA	NA	KIDNEY	1	0	0	NA
7669_L_Adrenal_Bulk	L	Adrenal	1	Bulk	NA	NA	NA	ADRENAL	1	0	0	NA
7669_R_Adrenal_Bulk	R	Adrenal	1	Bulk	NA	NA	NA	ADRENAL	1	0	0	NA
7669_R_2_Thal_Bulk	R	Thal	sec2	Bulk	NA	NA	NA	THAL	0	0	0	LOW_INPUT
7669_R_2_Put2_Bulk	R	Put	sec2	Bulk	C	Post	NA	BG	0	0	0	LOW_INPUT
7669_R_P_1_DLX1	R	P	1	DLX1	C	Post	Dor	CTX	0	1	0	NA
7669_R_P_1_TBR1	R	P	1	TBR1	C	Post	Dor	CTX	0	1	1	NA
7669_R_F_1_DLX1	R	F	1	DLX1	NA	Ant	NA	CTX	0	1	0	NA
7669_R_P_9_DLX	R	P	9	DLX1	NEAR_PD	Post	Dor	CTX	0	0	0	NA
7669_R_P_17_DLX1	R	P	17	DLX1	FAR_PV	Post	Dor	CTX	0	0	0	NA
7669_R_O_10_DLX1	R	O	10	DLX1	FAR_V	Post	NA	CTX	0	0	0	NA
7669_L_O_1_DLX1	L	O	1	DLX1	NA	Post	NA	CTX	0	1	0	NA
JGG	NA	NA	NA	Bulk	NA	NA	NA	JGG	0	0	0	NA
